# Comprehensive analysis of computational approaches in plant transcription factors binding regions discovery

**DOI:** 10.1101/2023.11.07.566153

**Authors:** Jyoti, Ritu, Sagar Gupta, Ravi Shankar

**Affiliations:** Studio of Computational Biology & Bioinformatics, The Himalayan Centre for High-throughput Computational Biology, (HiCHiCoB, A BIC supported by DBT, India), Biotechnology Division CSIR-Institute of Himalayan Bioresource Technology (CSIR-IHBT), Palampur (HP), 176061, India; Academy of Scientific and Innovative Research (AcSIR), Ghaziabad, Uttar Pradesh- 201002

**Keywords:** Transcription factors, Transcription factor binding regions, Machine learning, Deep learning, TF-DNA binding specificity

## Abstract

Transcription factors (TFs) are regulatory proteins which bind to a specific DNA region known as the transcription factor binding regions (TFBRs) to regulate the rate of transcription process. The identification of TFBRs has been made possible by a number of experimental and computational techniques established during the past few years. The process of TFBR identification involves peak identification in the binding data, followed by the identification of motif characteristics. Using the same binding data attempts have been made to raise computational models to identify such binding regions which could save time and resources spent for binding experiments. These computational approaches depend a lot on what way they learn and how. These existing computational approaches are skewed heavily around human TFBRs discovery, while plants have drastically different genomic setup for regulation which these approaches have grossly ignored. Here, we provide a comprehensive study of the current state of the matters in plant specific TF discovery algorithms. While doing so, we encountered several software tools’ issues rendering the tools not usable to researches. We fixed them and have also provided the corrected scripts for such tools. We expect this study to serve as a guide for better understanding of software tools’ approaches for plant specific TFBRs discovery and the care to be taken while applying them, especially during cross-species applications. The corrected scripts of these software tools are made available at https://github.com/SCBB-LAB/Comparative-analysis-of-plant-TFBS-software.
