## Supplementary Table S1 for "Comprehensive analysis of computational approaches in plant transcription factors binding regions discovery"

### Sheet: Information
Sheet 1: Description of Dataset A
Sheet 2: Description of Dataset B
Sheet 3: Description of Dataset C

### Sheet: Sheet1
Sheet 1: Description of Dataset “A”
Dataset “A” detail as per the software
S.No.	Software	Number of TFs	Species	Dataset technique	Refenences
1	DeepBind	506	Homo sapiens	ChIP-seq
2	gkmSVM	467
3	LS-GKM	322
4	KEGRU	125
5	k-mer grammar	2 ChIP-seq	Arabidopsis thaliana	ChIP-seq	Pautler, M., Eveland, A.L., LaRue, T., Yang, F., Weeks, R., Lunde, C., Je, B.I., Meeley, R., Komatsu, M., Vollbrecht, E., Sakai, H., Jackson, D.: FASCIATED EAR4 encodes a bZIP transcription factor that regulates shoot meristem size in maize. Plant Cell 27(1), 104–120 (2015)
					Bolduc, N., Yilmaz, A., Mejía-Guerra, M.K., Morohashi, K., O’Connor, D., Grotewold, E., Hake, S.: Unraveling the KNOTTED1 regulatory network in maize meristems. Genes Dev. 26(15), 1685–1690 (2012)
		2 MNA-seq		MNA-seq	Rodgers-Melnick, E., Vera, D.L., Bass, H.W., Buckler, E.S.: Open chromatin reveals the functional maize genome. Proc. Natl. Acad. Sci. U. S. A. 113(22), 3177–84 (2016)
		Core promoters		Core promoters	Alexandrov, N.N., Brover, V.V., Freidin, S., Troukhan, M.E., Tatarinova, T.V., Zhang, H., Swaller, T.J., Lu, Y.-P., Bouck, J., Flavell, R.B., Feldmann, K.A.: Insights into corn genes derived from large-scale cDNA sequencing. Plant Mol. Biol. 69(1-2), 179–194 (2009)
					Soderlund, C., Descour, A., Kudrna, D., Bomhoff, M., Boyd, L., Currie, J., Angelova, A., Collura, K., Wissotski, M., Ashley, E., Morrow, D., Fernandes, J., Walbot, V., Yu, Y.: Sequencing, mapping, and analysis of 27,455 maize full-length cDNAs. PLoS Genet. 5(11), 1000740 (2009)
					Mejía-Guerra, M.K., Li, W., Galeano, N.F., Vidal, M., Gray, J., Doseff, A.I., Grotewold, E.: Core promoter plasticity between maize tissues and genotypes contrasts with predominance of sharp transcription initiation sites. Plant Cell 27(12), 3309–3320 (2015)
6	WSCNNLSTM	50	Homo sapiens	ChIP-seq
7	deepRAM	83
8	DESSO	690
9	TSPTFBS	265	Arabidopsis thaliana	DAP-seq
10	SeqConv	104	Zea mays	ChIP-seq
11	MAResNet	4	Homo sapiens	ChIP-seq
12	DNABERT	690
13	Wimtrap	28	Arabidopsis thaliana	ChIP-seq
14	PlantBind	315	Arabidopsis thaliana	DAP-seq
15	TSPTFBS 2.0	389	Arabidopsis thaliana, Zea mays, and Oryza sativa	DAP-seq and ChIP-seq
16	DeepSTF	165	Homo sapiens	ChIP-seq
17	PTFSpot	387	Plant	ChIP-seq

### Sheet: Sheet2
Sheet 2: Description of Dataset “B”
Number of positive and negative dataset
S.No.	TF name	Positive	Negative
1	ABF2	1816	1816
2	ABI5	2859	2859
3	ABR1	1415	1415
4	ADOF1	4253	4253
5	AGL63	5279	5279
6	ANAC004	1366	1366
7	ANAC016	3965	3965
8	ANAC017	3934	3934
9	ANAC020	1940	1940
10	ANAC028	1945	1945
11	ANAC034	1817	1817
12	ANAC038	1838	1838
13	ANAC042	2943	2943
14	ANAC045	2859	2859
15	ANAC046	3864	3864
16	ANAC050	2518	2518
17	ANAC053	1606	1606
18	ANAC055	3056	3056
19	ANAC057	1001	1001
20	ANAC058	4000	4000
21	ANAC062	1440	1440
22	ANAC071	4342	4342
23	ANAC075	1180	1180
24	ANAC083	3024	3024
25	ANAC087	1183	1183
26	ANAC092	2188	2188
27	ANAC103	1139	1139
28	ANL2	3138	3138
29	AREB3	1389	1389
30	ARF2	3582	3582
31	AT1G12630	3904	3904
32	AT1G19000	3690	3690
33	AT1G19210	4025	4025
34	AT1G22810	2149	2149
35	AT1G25550	1139	1139
36	AT1G49010	5732	5732
37	AT1G49560	2568	2568
38	AT1G64620	4969	4969
39	AT1G69570	3663	3663
40	AT1G71450	7537	7537
41	AT1G72010	1307	1307
42	AT1G72740	1457	1457
43	AT1G74840	3048	3048
44	AT1G77200	2887	2887
45	AT1G78700	3089	3089
46	AT2G01060	2652	2652
47	AT2G03500	3754	3754
48	AT2G20110	1871	1871
49	AT2G20400	1926	1926
50	AT2G28810	9410	9410
51	AT2G33550	2731	2731
52	AT2G33710	5818	5818
53	AT2G40260	1789	1789
54	AT2G44940	2035	2035
55	AT3G04030	5696	5696
56	AT3G09600	3758	3758
57	AT3G09735	2031	2031
58	AT3G10113	9033	9033
59	AT3G12130	3871	3871
60	AT3G12730	3378	3378
61	At3g14180	4021	4021
62	AT3G24120	9563	9563
63	AT3G52440	1898	1898
64	AT3G60490	3681	3681
65	AT3G60580	2097	2097
66	AT4G00250	3217	3217
67	AT4G01280	3346	3346
68	AT4G31060	1803	1803
69	AT4G32800	941	941
70	AT4G36780	3775	3775
71	AT4G37180	4159	4159
72	AT5G02460	11990	11990
73	AT5G04390	1820	1820
74	AT5G05550	6409	6409
75	AT5G05790	958	958
76	AT5G08330	1571	1571
77	AT5G08520	2362	2362
78	AT5G18450	1244	1244
79	AT5G29000	1681	1681
80	AT5G45580	5294	5294
81	AT5G52660	1501	1501
82	AT5G56840	3022	3022
83	AT5G58900	5169	5169
84	AT5G61620	2466	2466
85	AT5G62940	11802	11802
86	AT5G63260	4800	4800
87	AT5G65130	1092	1092
88	AT5G66730	2426	2426
89	AT5G66940	9552	9552
90	ATAF1	3411	3411
91	ATGRF6	1104	1104
92	ATHB13	8733	8733
93	ATHB15	1999	1999
94	ATHB20	2317	2317
95	ATHB21	2876	2876
96	ATHB23	7836	7836
97	ATHB24	1737	1737
98	ATHB25	9235	9235
99	ATHB33	7542	7542
100	ATHB34	2733	2733
101	ATHB40	9821	9821
102	ATHB5	9151	9151
103	ATHB6	2974	2974
104	ATHB7	3510	3510
105	ATIDD11	1571	1571
106	ATY13	5799	5799
107	BAM8	1684	1684
108	BHLH122	3011	3011
109	BHLH28	3306	3306
110	bHLH31	1252	1252
111	BHLH80	1899	1899
112	BIM2	7248	7248
113	BOS1	1000	1000
114	BPC1	1022	1022
115	BZIP16	4161	4161
116	BZIP18	2215	2215
117	BZIP28	1321	1321
118	BZIP3	4727	4727
119	BZIP52	2548	2548
120	BZIP53	5501	5501
121	BZIP68	5241	5241
122	CAMTA1	1807	1807
123	CBF1	3409	3409
124	CBF2	1463	1463
125	CBF3	2605	2605
126	CBF4	5086	5086
127	CDF3	3279	3279
128	CDM1	1953	1953
129	CEJ1	9248	9248
130	COG1	4439	4439
131	CRC	2673	2673
132	CRF10	3723	3723
133	CRF4	1440	1440
134	CUC3	2123	2123
135	DAG2	5241	5241
136	DEAR3	1422	1422
137	DEAR5	991	991
138	EPR1	8042	8042
139	ERF105	5322	5322
140	ERF10	2667	2667
141	ERF115	1435	1435
142	ERF11	1473	1473
143	ERF13	3765	3765
144	ERF15	6124	6124
145	ERF1	1296	1296
146	ERF38	2901	2901
147	ERF3	1968	1968
148	ERF4	3290	3290
149	ERF7	6124	6124
150	ERF8	3837	3837
151	ESE3	3238	3238
152	FRS9	2105	2105
153	GATA11	1420	1420
154	GATA15	988	988
155	GATA20	6209	6209
156	GBF3	4134	4134
157	GBF5	2691	2691
158	GT2	3508	3508
159	GTL1	4204	4204
160	HAT2	3502	3502
161	HDG1	4510	4510
162	HSF3	2386	2386
163	HSFA6B	2265	2265
164	HSFC1	1248	1248
165	HY5	5126	5126
166	IDD4	5646	5646
167	IDD5	3825	3825
168	IDD7	2226	2226
169	JKD	1200	1200
170	LBD13	1667	1667
171	LBD18	2439	2439
172	LBD19	3288	3288
173	LBD2	7329	7329
174	LHY1	5839	5839
175	MGP	1685	1685
176	MS188	2891	2891
177	MYB107	2814	2814
178	MYB116	2683	2683
179	MYB118	1620	1620
180	MYB119	2779	2779
181	MYB121	924	924
182	MYB13	1010	1010
183	MYB27	1144	1144
184	MYB33	7895	7895
185	MYB3R1	4750	4750
186	MYB3R4	1029	1029
187	MYB3R5	1378	1378
188	MYB49	2011	2011
189	MYB55	2682	2682
190	MYB57	4231	4231
191	MYB58	1640	1640
192	MYB61	1108	1108
193	MYB62	4484	4484
194	MYB63	957	957
195	MYB65	1174	1174
196	MYB67	5624	5624
197	MYB70	4748	4748
198	MYB73	3862	3862
199	MYB74	957	957
200	MYB77	9535	9535
201	MYB81	1293	1293
202	MYB83	3561	3561
203	MYB88	3582	3582
204	MYB93	1341	1341
205	MYB98	2230	2230
206	MYB99	1425	1425
207	NAC2	3175	3175
208	NAM	1045	1045
209	NST1	3642	3642
210	OBP1	8375	8375
211	OBP3	6844	6844
212	OBP4	4663	4663
213	PHV	3413	3413
214	PUCHI	1543	1543
215	RAP2_10	3703	3703
216	RAP2_11	1435	1435
217	RAP212	3537	3537
218	RAP2_6	1501	1501
219	REM19	7907	7907
220	RRTF1	2508	2508
221	RVE1	8429	8429
222	SGR5	970	970
223	SMB	4772	4772
224	SND3	6116	6116
225	SOL1	4886	4886
226	SPL14	1119	1119
227	SPL15	6255	6255
228	SPL1	1839	1839
229	SPL5	1985	1985
230	SPL9	6144	6144
231	SRS7	2746	2746
232	STZ	3138	3138
233	SVP	2991	2991
234	TBP3	2513	2513
235	TCX2	2371	2371
236	TGA1	3378	3378
237	TGA2	5236	5236
238	TGA4	1778	1778
239	TGA6	5344	5344
240	TGA9	2135	2135
241	TINY	989	989
242	VND1	2017	2017
243	VND2	3240	3240
244	VND4	2016	2016
245	VRN1	3140	3140
246	WRKY14	2244	2244
247	WRKY15	2738	2738
248	WRKY18	6242	6242
249	WRKY20	1153	1153
250	WRKY22	5670	5670
251	WRKY24	3163	3163
252	WRKY25	2863	2863
253	WRKY27	1340	1340
254	WRKY28	5883	5883
255	WRKY30	1884	1884
256	WRKY31	1709	1709
257	WRKY33	2820	2820
258	WRKY45	4660	4660
259	WRKY50	5461	5461
260	WRKY55	3977	3977
261	WRKY65	3728	3728
262	WRKY6	2350	2350
263	WRKY70	3543	3543
264	WRKY71	4345	4345
265	WRKY75	7604	7604
	Total	911342	911342

### Sheet: Sheet3
Sheet 3: Description of Dataset “C”
Common TFs between Zea mays (Dataset “A”) and Arabidopsis thaliana (Dataset “B”)
S.No.	Transcription Factors	Positive	Negative
1	LHY1	6415	6415
2	MYB62	1790	1790
3	MYB81	17054	17054
4	MYB88	43181	43181
5	WRKY25	15720	15720
