## Supplementary Table S2 for "Comprehensive analysis of computational approaches in plant transcription factors binding regions discovery"

### Sheet: Sheet1
S. No.	Transcription factor	Number of Sequences
1	AT2G28810	9410
2	AT3G24120	9563
3	AT5G02460	11990
4	AT5G62940	11802
5	AT5G66940	9552
6	ATHB25	9235
7	ATHB40	9821
8	ATHB5	9151
9	CEJ1	9248
10	MYB77	9535
