## Supplementary Table S4 for "Comprehensive analysis of computational approaches in plant transcription factors binding regions discovery"

### Sheet: Information
Sheet 1: Benchmarking Details on Dataset “A”
Sheet 2: Benchmarking Details on Dataset “B”
Sheet 3: Benchmarking Details on Dataset “C”

### Sheet: Sheet1
Sheet 1: Benchmarking Details on Dataset “A”
S.No.	Tools name	Sensitivity	Specificity	Accuracy	F1 Score	MCC	AUC
1	PTFSpot	0.952045	0.969449	0.960871	0.959855	0.926999	0.976388
2	TSPTFBS 2.0	0.949663	0.947518	0.94862	0.948255	0.906296	0.981247
3	K-mer grammar	0.953817	0.92074	0.937278	0.938322	0.883194	0.979454
4	AgentBind(DanQ)	0.946249	0.903342	0.923261	0.926429	0.860086	0.95609
5	AgentBind(DeepSea)	0.922122	0.884087	0.903832	0.867828	0.864393	0.928362
6	DNABERT	0.877491	0.913275	0.895382	0.882298	0.794991	0.94382
7	LSGKM	0.843258	0.886813	0.865035	0.862384	0.731632	0.932798
8	TSPTFBS	0.889952	0.836371	0.863162	0.862064	0.772236	0.928304
9	deepRAM	0.883562	0.84267	0.863116	0.864861	0.728676	0.927779
10	BPNet	0.825135	0.886384	0.859637	0.854621	0.758086	0.935189
11	MAResNet	0.835682	0.87229	0.856117	0.853191	0.753324	0.931907
12	SeqConv	0.853549	0.850147	0.851848	0.851551	0.75033	0.903835
13	DESSO	0.882378	0.819891	0.851134	0.848324	0.75452	0.925735
14	KEGRU	0.837937	0.856237	0.847217	0.843301	0.695428	0.913546
15	GKMSVM	0.830724	0.855467	0.843106	0.841166	0.686831	0.914891
16	DeepSTF	0.873898	0.81264	0.838051	83.2608	0.681252	0.91219
17	DeepBind	0.827714	0.811689	0.819702	0.809079	0.64774	0.898548
18	WSCNNLSTM	0.784297	0.759191	0.778438	0.738461	0.623274	0.83081
19	Wimtrap	0.773208	0.750808	0.761995	0.710076	0.479097	0.808958
20	PlantBind	0.6149	0.6154	0.6147	0.782	0.4689	0.7054

### Sheet: Sheet2
Sheet 2: Benchmarking Details on Dataset “B”
S.No.	Tools name	Sensitivity	Specificity	Accuracy	F1 Score	MCC	AUC
1	PTFSpot	0.959332	0.96406	0.961394	0.952286	0.919005	0.983742
2	TSPTFBS 2.0	0.954396	0.961932	0.957844	0.956345	0.916931	0.982506
3	KEGRU	0.944559	0.951656	0.947883	0.948416	0.896663	0.977019
4	LS-GKM	0.944032	0.941787	0.942909	0.943059	0.886186	0.981181
5	DESSO	0.953682	0.931164	0.94242	0.941475	0.893513	0.98361
6	DNABERT	0.905942	0.932523	0.919238	0.905055	0.839384	0.955037
7	gkmSVM	0.917004	0.914015	0.91551	0.915544	0.831429	0.965399
8	AgentBind(DanQ)	0.914919	0.920915	0.915282	0.883957	0.877329	0.96401
9	TSPTFBS	0.910879	0.919238	0.915059	0.914501	0.854263	0.95536
10	deepRAM	0.92362	0.892521	0.90807	0.90927	0.81774	0.961878
11	BPNet	0.906485	0.906475	0.896067	0.815525	0.896392	0.946176
12	MEResNet	0.872114	0.892149	0.882091	0.879959	0.806795	0.937546
13	AgentBind(DeepSea)	0.851062	0.904017	0.880206	0.8752	0.799259	0.937393
14	SeqConv	0.890338	0.863662	0.877	0.878751	0.789467	0.931105
15	k-mer grammar	0.877447	0.87597	0.876709	0.876945	0.790068	0.942065
16	Wimtrap	0.795409	0.84635	0.820882	0.825368	0.642821	0.888853
17	DeepBind	0.779568	0.860488	0.820019	0.760582	0.641828	0.869323
18	DeepSTF	0.78398	0.801292	0.791869	0.787528	0.585098	0.873527
19	WSCNNLSTM	0.709874	0.76515	0.73031	0.742796	0.611124	0.73069
20	PlantBind	0.700538	0.700728	0.720762	0.500762	0.499534	0.859534

### Sheet: Sheet3
Sheet 3: Benchmarking Details on Dataset “C”
S.No.	Tools	Transcription factor	Sensitivity	Specificity	Accuracy	F1 Score	MCC	AUC
1	DeepBind	LHY1	0.0668849	0.883866	0.475407	0.113073	-0.0854026	0.378625
		MYB62	0.891001	0.367039	0.628947	0.705934	0.302939	0.717303
		MYB81	0.400633	0.678785	0.539713	0.465348	0.0826812	0.568376
		MYB88	0.926679	0.276719	0.601695	0.699387	0.267639	0.696471
		WRKY25	0	1	0.500016	0	0	0.5
2	LS-GKM	LHY1	0.00732658	0.977397	0.492362	0.0142273	-0.0629124	0.438059
		MYB62	0.601117	0.812849	0.706983	0.67229	0.42357	0.79478
		MYB81	0.172335	0.871878	0.522106	0.265037	0.0618711	0.59497
		MYB88	0.794169	0.539913	0.667041	0.704595	0.345434	0.713225
		WRKY25	0.112913	0.977608	0.545261	0.198913	0.180215	0.763629
3	KEGRU	LHY1	0.563991	0.502416	0.533203	0.547146	0.0665331	0.546387
		MYB62	0.982123	0.958659	0.970391	0.970734	0.941041	0.993862
		MYB81	0.917321	0.888179	0.90275	0.904147	0.805842	0.965554
		MYB88	0.377481	0.626132	0.501806	0.431074	0.00372984	0.503428
		WRKY25	0.0236005	0.977417	0.500509	0.0451174	0.00338831	0.503282
4	k-mer grammar	LHY1	0.0408418	0.92159	0.481216	0.0729805	0.238282	0.49886
		MYB62	0.0502793	0.927374	0.488827	0.0895522	0.240678	0.517786
		MYB81	0.115046	0.931805	0.523426	0.19446	0.290392	0.608621
		MYB88	0.0455293	0.923022	0.484275	0.0811207	0.240826	0.495597
		WRKY25	0.0510814	0.926209	0.488645	0.0908217	0.242479	0.512466
5	WSCNNLSTM	LHY1	0.0842912	0.491368	0.483087	0.00659077	0.143197	0.300698
		MYB62	0.51356	0.912281	0.526257	0.677321	0.17951	0.688982
		MYB81	0.495023	0.476573	0.491791	0.616386	0.380322	0.468599
		MYB88	0.541706	0.831658	0.574095	0.693217	0.332431	0.687765
		WRKY25	0.514068	0.800284	0.526877	0.674885	0.210252	0.594844
6	deepRAM	LHY1	0.0974199	0.803435	0.450703	0.150538	-0.139982	0.355081
		MYB62	0.873184	0.421229	0.647207	0.712235	0.330045	0.734543
		MYB81	0.483992	0.611704	0.547848	0.517006	0.0964861	0.57211
		MYB88	0.925338	0.277182	0.60126	0.698854	0.265946	0.706542
		WRKY25	0.666349	0.54701	0.606679	0.628827	0.214894	0.650318
7	DESSO	LHY1	0.0564808	0.827806	0.442143	0.0919378	-0.181813	0.367081
		MYB62	0.836023	0.381052	0.608537	0.681086	0.243765	0.746543
		MYB81	0.992646	0.0119349	0.502291	0.666047	0.0234372	0.58411
		MYB88	0.97975	0.145439	0.562594	0.69135	0.227082	0.718542
		WRKY25	0.629422	0.549877	0.58965	0.605346	0.17987	0.662318
8	TSPTFBS	LHY1	0.00249415	0.992985	0.49774	0.00494132	0.0688629	0.328798
		MYB62	0.496089	0.687151	0.59162	0.548487	0.507893	0.64849
		MYB81	0.849947	0.256538	0.553243	0.655467	0.409494	0.572648
		MYB88	0.720965	0.562562	0.641764	0.668054	0.534395	0.682797
		WRKY25	0.291794	0.800445	0.54612	0.391315	0.435427	0.600493
9	DNABERT	LHY1	0	1	0.5	0	0	0.601679
		MYB62	0.265363	0.868156	0.56676	0.379848	0.167339	0.659281
		MYB81	0.0779876	0.937258	0.507623	0.136733	0.0298046	0.567583
		MYB88	0.518978	0.730761	0.62487	0.580442	0.255536	0.673443
		WRKY25	0.0295802	0.974873	0.502226	0.0560917	0.0136499	0.577041
10	SeqConv	LHY1	0.000935308	0.999221	0.500078	0.00186741	0.0292685	0.599828
		MYB62	0.33352	0.465363	0.399441	0.357057	0.516037	0.377347
		MYB81	0.822095	0.132579	0.477337	0.611333	0.363554	0.465082
		MYB88	0.706422	0.194646	0.450534	0.562488	0.435256	0.42973
		WRKY25	0.0436387	0.871628	0.457634	0.0744681	0.286773	0.352963
11	MAResNet	LHY1	0.217303	0.970226	0.593765	0.3485	0.355773	0.810738
		MYB62	0.194413	0.913408	0.553911	0.303532	0.355871	0.669933
		MYB81	0.790079	0.379383	0.584731	0.655478	0.471634	0.605806
		MYB88	0.758991	0.596559	0.677775	0.701979	0.557418	0.716843
		WRKY25	0.0879135	0.95369	0.520802	0.15502	0.251945	0.605813
12	TSPTFBS-2.0	LHY1	0.00109221	0.995163	0.498128	0.00217155	0.0544317	0.334955
		MYB62	0.198994	0.941834	0.57031	0.316585	0.349524	0.70903
		MYB81	0.0852113	0.927909	0.506486	0.147262	0.269352	0.557023
		MYB88	0.456263	0.780302	0.61826	0.544499	0.502593	0.694655
		WRKY25	0.0263024	0.992933	0.509695	0.050906	0.128815	0.681837
13	DeepSTF	LHY1	0.51045	0.525591	0.51484	0.599057	0.0327063	0.55275
		MYB62	0.515364	0.53405	0.521174	0.597313	0.0457446	0.566159
		MYB81	0.497717	0.487395	0.496134	0.625837	-0.0107291	0.510778
		MYB88	0.510383	0.559375	0.517674	0.643029	0.0496573	0.554237
		WRKY25	0.527061	0.562863	0.537835	0.614563	0.0824891	0.604054
14	PTFSpot	LHY1	0.928726	0.930438	0.929582	0.928521	0.867965	0.964871
		MYB62	0.931817	0.926905	0.929361	0.928536	0.867485	0.98523
		MYB81	0.917088	0.916148	0.917618	0.915658	0.845976	0.952907
		MYB88	0.920792	0.918822	0.919807	0.918887	0.851298	0.976795
		WRKY25	0.924739	0.930577	0.928658	0.926443	0.864471	0.963946
15	AgentBind (DanQ)	LHY1	0.1828	0.999472	0.591136	0.308959	0.317335	0.591136
		MYB62	0.239901	0.940446	0.590173	0.369233	0.379593	0.590173
		MYB81	0.605915	0.415406	0.51066	0.553218	0.491074	0.51066
		MYB88	0.264788	0.762207	0.513497	0.352444	0.434175	0.513497
		WRKY25	0.000203434	1	0.500102	0.000406785	0.010086	0.500102
16	AgentBind(DeepSea)	LHY1	0.0576477	0.999374	0.528511	0.108947	0.173023	0.528511
		MYB62	0.571429	0.568994	0.570211	0.570734	0.509858	0.570211
		MYB81	0.371702	0.995602	0.683652	0.540225	0.477067	0.683652
		MYB88	0.484789	0.477461	0.481125	0.483019	0.500699	0.481125
		WRKY25	0.588263	0.45062	0.519442	0.550385	0.496004	0.519442
17	BPNet	LHY1	0.842857	0.561905	0.592857	0.674286	0.452925	0.664999
		MYB62	0.85034	0.647668	0.693878	0.735294	0.554041	0.810727
		MYB81	0.82381	0.625301	0.665079	0.710959	0.531611	0.764351
		MYB88	0.809524	0.782895	0.792517	0.795987	0.670942	0.85469
		WRKY25	0.812698	0.723164	0.750794	0.765321	0.622923	0.826488
