## Supplementary Table S6 for "Comprehensive analysis of computational approaches in plant transcription factors binding regions discovery"

### Sheet: Sheet1
S. No.	TF family	Species		TF name	RMSD value (Å)
1	Auxin	Arabidopsis thaliana (ARF7)	Brassica napus	BnaA09g39680D	0.632
		Arabidopsis thaliana	Triticum aestivum	CFC21_036045	0.912
		Arabidopsis thaliana	Glycine max	GLYMA_10G162400	0.793
		Arabidopsis thaliana	Hordeum vulgare	IAA33	0.985
2	bHLH	Arabidopsis thaliana (BHLH114)	Brassica napus	BnaA10g00610D	0.401
		Arabidopsis thaliana	Triticum aestivum	bHLH110	0.415
		Arabidopsis thaliana	Glycine max	bHLH117	0.844
		Arabidopsis thaliana	Hordeum vulgare	HORVU.MOREX.r3.3HG0219210	1.299
3	bZIP	Arabidopsis thaliana (BZIP29)	Brassica napus	BnaUnng03970D	0.481
		Arabidopsis thaliana	Triticum aestivum	BZIP 1	0.812
		Arabidopsis thaliana	Glycine max	bZIP68	0.269
		Arabidopsis thaliana	Hordeum vulgare	BZIP46	0.924
4	Ethylene	Arabidopsis thaliana (ERF3)	Brassica napus	CRF5	0.436
		Arabidopsis thaliana	Triticum aestivum	ERFL1a	1.179
		Arabidopsis thaliana	Glycine max	ABR1	0.629
		Arabidopsis thaliana	Hordeum vulgare	AP2/ERF domain 2	1.472
5	Homeobox	Arabidopsis thaliana (KNAT4)	Brassica napus	Homeobox protein knotted-1-like 4	1.363
		Arabidopsis thaliana	Triticum aestivum	Homeobox protein knotted-1-like 7	0.798
		Arabidopsis thaliana	Glycine max	Homeobox protein knotted-1-like 1	1.472
		Arabidopsis thaliana	Hordeum vulgare	KNOX3	1.36
6	HSP	Arabidopsis thaliana (HSP81-3)	Brassica napus	BnaA10g20610D	1.175
		Arabidopsis thaliana	Triticum aestivum	HSP90-2	1.718
		Arabidopsis thaliana	Glycine max	HSP8	0.617
		Arabidopsis thaliana	Hordeum vulgare	HSP90-6	1.09
7	MYB	Arabidopsis thaliana (MYB80)	Brassica napus	MYB35	0.598
		Arabidopsis thaliana	Triticum aestivum	MYB80	0.494
		Arabidopsis thaliana	Glycine max	MYB2	1.293
		Arabidopsis thaliana	Hordeum vulgare	MYB80	0.458
8	SBP	Arabidopsis thaliana (SPL16)	Brassica napus	BnaC04g44230D	0.525
		Arabidopsis thaliana	Triticum aestivum	Squamosa promoter-binding-like protein 6	1.241
		Arabidopsis thaliana	Glycine max	Squamosa promoter-binding-like protein 8	0.368
		Arabidopsis thaliana	Hordeum vulgare	Squamosa promoter binding protein-like 7	1.17
9	GATA	Arabidopsis thaliana (GATA2)	Brassica napus	BnaC04g03950D	0.621
		Arabidopsis thaliana	Triticum aestivum	GATA 1	0.181
		Arabidopsis thaliana	Glycine max	GATA 1	0.346
		Arabidopsis thaliana	Hordeum vulgare	F2EKS3	0.639
10	WRKY	Arabidopsis thaliana (WRKY75)	Brassica napus	WRKY75-1	1.285
		Arabidopsis thaliana	Triticum aestivum	WRKY72-b	1.154
		Arabidopsis thaliana	Glycine max	WRKY23-like	1.206
		Arabidopsis thaliana	Hordeum vulgare	WRKY46	0.557
