## Supplementary Table S7 for "Comprehensive analysis of computational approaches in plant transcription factors binding regions discovery"

### Sheet: Sheet1
	S. No.	Tool	Transcription factor	Consensus motif sequence	Similarity with reported motif (%)	Average
	1	HOMER	AT2G28810	TTT[GA][AC]TTTTT	72
			AT3G24120	NA	0
			AT5G02460	TTTTTTTT[AT][AT]TTTACTTTT[AT][GT]	70
			AT5G62940	TTTT[GT]A[AC]TTTTTCTTTT[CT]T[GT]T	75
			AT5G66940	TTTTTTTTT[AT]TTTTT[GA][AC]TTTTTTTT[AT]TTT	80
			ATHB25	AAAC[GT]TAAT[AT]AAT[AT]A	75
			ATHB40	[CT][CT][AT]AT[AT]AT[TG][GT]	72
			ATHB5	CAT[GT]AG[AT]TC	70
			CEJ1	CAAT[AT]ATT	66.67
			MYB77	[TC][CT]AAC[TCG]G[TCA][CAT][CG]	40
						62.067
	2	DESSO	AT2G28810	NA	0
			AT3G24120	[TA][AT][AT][TC][CA][TA]T[CT][AC]T[GT][AT]TTCTGATTC[TG][TC][TA]	75
			AT5G02460	TTTT[TC]T[TA]TTTT[AT][TC]T[TC]T[CT]T[TA][TA]CAAT	69.5
			AT5G62940	[TA][TA][TC][TA][AT]CTTTTT[TC][TG][TC]T[TC]TTTTTTTT	80
			AT5G66940	TT[TA][TC][TC]TTTTTT[TA][CA]CTTTTTT[TA][TA][TA][TA]	80
			ATHB25	TTAAT[TA][AT][AT][TA][TA]TAATTA[AT][TA][AT][AT]TTAA	75
			ATHB40	AT[TA]A[AT][AT][AC][TA][CA]CAATAATTGGA[CG][TA][AG]T	66.7
			ATHB5	T[AT]AT[TA][AT][TA][TA][TA][AG]A[TA]TAAT[CG]ATTA[TA][TA][TA]	70
			CEJ1	[AC][CA][AT][TG][CA]CACCG[AC]CA[CA][AC][TA]C[CT][TC]T[TC][CC][CA][CT]	75.89
			MYB77	NA	0
						59.209
		TF-MoDISco	AT2G28810	[TA][TA][AT]CTTTTTTTTTT[TA][TA][TA][TA][TA]	80
	3		AT3G24120	NA	0
			AT5G02460	[AA][TA][TC][TA][TC]CTTTTT[AT][AT][AT][AT][TA][TA][TA][AT]	85.5
			AT5G62940	NA	0
			AT5G66940	[AT][AT][AT]TTTTTTTTT[TA][AT][AT][AT][AT][AT][AT] AAATTTTTTTTTAAAAAAT	69.66
			ATHB25	[AT][AT][AT][AT][AT][AT][AT][AT][AT]AATAATT[GA][AT][AT]	78.57
			ATHB40	[AT][AT][AT][AT][AT][AT][AT][AT][AT]AATAATT[GA][AT][AT]	80
			ATHB5	[TA][TA][AT][TA]AA[TA][AC][TA][AT]AATAATTA[TA]	75
			CEJ1	[TC][AT][AT]AATGAT[CT][CT][CA][AA][AT]T[AT][TA][AA]T	80
			MYB77	NA	0
						54.873
	4	deepRAM	AT2G28810	CTTTTT[GC][GC][CA][AT][TA][TA]T[TA][TA][AT][AT][TA]AAA[AT]A[AT]	72
			AT3G24120	[CA][AT][AT][CA][TA][AT][AG][GC]GAATCT[GT][TA][TA][TC][CT]T[TA][CA][CT][TA]	66.67
			AT5G02460	[AT][AT][TA][TA][AT]ACTTTTT[AT][TA][AT][AT]AA[AT]A[AT][AT][AT][AT]	70.55
			AT5G62940	[AC][TA]T[TA][TC][AC]AAAAAG[TA][GA]A[AG][AT]A[AT][TA][TC]TT[TC]	66.7
			AT5G66940	CTTTTT[GC][GC][CA][AT][TA][TA]T[TA][TA][AT][AT][TA]AAA[AT]A[AT]	72.73
			ATHB25	[TA][GA][TG]A[AG][AG][GA][AG][TA]TTT[GC][TA][AT][AG][AG][AT][CT]TT[GT][TA][AT]	73.64
			ATHB40	[TA][TA][TA][AT][TA][AT][TA][AT][AT][TA][TA][AT][TA][GA]ACCAATAATT	54.55
			ATHB5	[TA][AT][TA][TA][TA]T[TC]CAAG[AT]ATT[GA][AT][AT][AT][TG][AT][TA][TA][TA]	74.55
			CEJ1	CCGACA[AC][AT][TA][AC][AC][CA][AT][CA][CT][TG][AC][CA][TA][TA][CA][GC][TA][CA]	69.5
			MYB77	[TA][TA][CA][AT][TA][TA][AT][AT][CT][GC][AG][AG][AT][CA]C[GC][TG]AACCGTT	66.67
						68.756
	5	iFORM	AT2G28810	NA	0
			AT3G24120	NA	0
			AT5G02460	AAAAAATAAAAAAAAAAAAAA	30
			AT5G62940	AAAAAAAAAAAAAATAAAAAA	25.5
			AT5G66940	NA	0
			ATHB25	GAAGGAAGGAAGGGG	55.5
			ATHB40	AAAACAAGAAGGAAAGGAGAG	75
			ATHB5	GCAAGAAGGTA	66.63
			CEJ1	CCACCACCACCTCCA	63.64
			MYB77	NA	0
						31.627
	6	MEME	AT2G28810	GACCTTTTTTT	81.81
			AT3G24120	NA	0
			AT5G02460	ATACAAGC	62.5
			AT5G62940	AAATTTAAAAAAAAG	73.3
			AT5G66940	AAATTTGT	62.5
			ATHB25	NA	0
			ATHB40	ACAATAATTTA	80
			ATHB5	CTCTACCTCATAAGA	53.33
			CEJ1	CGATTATT	75
			MYB77	TAACCGTCATAACCG	66.7
						55.514
	7	MEME-ChIP	AT2G28810	CTTTGTTTCTTTTTT	80
			AT3G24120	AGATTCTT	75
			AT5G02460	AAATAAAGTACATAA	80
			AT5G62940	AAAAAAAACAAACTA	75
			AT5G66940	TTTTTCTTTGGTTTAAAT	66.67
			ATHB25	ATTAATTA	75
			ATHB40	TAAATTATTGG	63.64
			ATHB5	TCAATAATTT	80
			CEJ1	GCAATAATTT	80
			MYB77	TAACTGTA	62.5
						73.781
	8	CMF	AT2G28810	[TC]ATATA[AG][TG]T[TA][GT]ATAT	73.33
			AT3G24120	ACAAA[AC]CTTA	70
			AT5G02460	AAAAG[TA][AG]AAAAA[AG]A	78.57
			AT5G62940	AACAAGT[TA][TA]TTTT	75
			AT5G66940	[CT][TG]AT[CG]AT[GT]T[TC]CTAG	69.23
			ATHB25	TTTA[AT]TTAA[TA]T[AT]A[AT]	78.57
			ATHB40	[TAC][AT][AT]AT[TA]ATT[GA][GTA]	63.64
			ATHB5	[TG]TTT[GC]ATTATTG[GA]A[AT]TAAT[AG][AT]T[TG][GT]	81.81
			CEJ1	[GC][GC][AC][TA]TAATGA	72.73
			MYB77	NA	0
						66.288
	9	PTF-Vāc	AT2G28810	[TA]T[AT]ACTTTTT[TA]	100
			AT3G24120	[AT][AG][AT][AT]TCTG[TC]	100
			AT5G02460	[TA]A[AC][AT][TA][TG][TA]CA[TA]	90
			AT5G62940	[AT][TA][AT]AAAAAGT[TA]	100
			AT5G66940	[AT][AT][AT][AT][AT]AC[AT][AT][AT][TC]	100
			ATHB25	[TA][TA][AT]TTAATTA[AT][AT][TA][TA]	92.86
			ATHB40	ACCAATAATT	100
			ATHB5	[TC][CT]AAT[AT]ATT[TG][AT][AT]	100
			CEJ1	CAATAATT[GT][AT]	100
			MYB77	[TA][AT]A[AT]GAC[AG]GTTA	83.3
						96.616
