## Supplementary Table S8 for "Comprehensive analysis of computational approaches in plant transcription factors binding regions discovery"

### Sheet: Sheet1
Comparison of the motifs identified by software tools with reported motifs of Arabidopsis thalaina and Zea mays
S. No.	Tools	Motifs	Arabidopsis thaliana	Zea mays
			TOMTOM (p-value)
1	HOMER	Motif 1	0.000163368	0.0101834
		Motif 2	3.12494e-05	0.0993439
		Motif 3	0.00106459	0.00180844
		Motif 4	0.00312018	0.134781
		Motif 5	0.0137718	0.00113879
		Motif 6	0.0714165	0.0349686
		Motif 7	0.242764	0.0295215
		Motif 8	0.0204704	0.00441672
2	iFORM	NA	NA	NA
3	MEME	Motif1	0.000362734	0.0424307
		Motif2	2.00074e-06	0.0239708
		Motif3	0.006986	0.0901067
		Motif4	0.0649392	0.0856102
		Motif5	0.0638836	0.11714
		Motif6	0.0102756	0.118311
		Motif7	0.0546056	0.46805
		Motif8	0.222848	0.255406
4	MEME-ChIP	Motif1	0.00947048	0.0162179
		Motif2	2.6078e-08	0.00942033
		Motif3	0.00455315	0.176444
		Motif4	0.0182725	0.18262
5	CMF	Motif1	0.000186194	NA
		Motif2	0.00130725	0.0137716
6	deepRAM	Motif1	0.000520007	0.00366565
		Motif2	0.00196102	0.0123078
		Motif3	3.86292e-11	0.00454864
		Motif4	7.41405e-05	0.00314248
		Motif5	7.17358e-05	0.04468
7	TF-MoDISco	Motif1	4.83276e-05	0.0309757
		Motif2	0.0165219	0.0747018
8	DESSO	Motif1	0.000460537	0.0025293
		Motif2	0.204683	0.00613931
		Motif3	0.00549112	0.0145782
		Motif4	8.3068e-09	0.00196965
		Motif5	3.62767e-08	0.00128331
9	PTF-Vac	Motif1	1.35638e-05	0.00128331

### Sheet: Sheet2
Motif comparison among all the motifs identified by the software tools using TOMTOM (p-value)
		deepRAM				TF-MoDISco				CMF		MEME						MEME-ChIP					PTF-Vāc	HOMER										DESSO
		Motif 1	Motif 5	Motif 6	Motif 10	Motif 1	Motif 2	Motif 3	Motif 4	Motif 1	Motif2	Motif 1	Motif 2	Motif 3	Motif 4	Motif 5	Motif 6	Motif 1	Motif 2	Motif 3	Motif 4	Motif 5	Motif 1	Motif 1	Motif 2	Motif 3	Motif 4	Motif 5	Motif 6	Motif 7	Motif 8	Motif 9	Motif 10	Motif 1	Motif 2	Motif 3	Motif 4	Motif 5	Motif 6
TF-MoDISco	Motif 1	0.0327419				0	4.41138e-09	0.0382678	0.000161857	0.000209532		1.37287e-11	1.37479e-05	0.000306855		1.91554e-06	0.00338961	1.93205e-07	0.000182758	0.00416243	0.0211764		6.61792e-14	0.000815793	0.000303938	0.00863693		0.0108077	0.0611883	0.129252		0.0483456	0.00139098	2.12281e-09	5.31607e-05		0.0204029		0.00639555
	Motif 2	1.35638e-05				4.41138e-09	0	0.0211896	0.00789175	0.0360899	0.0115735	3.19327e-06	0.000183042	0.0137097	0.035905	2.56127e-05	0.0509323	2.97188e-08		0.102324		0.000405092	1.81624e-08	0.000853866	0.0011381	0.0182028	0.0252812						0.0022699	0.00335133		0.00620969			0.0130959
	Motif 3	0.0120416			0.00292032	0.0678054	0.0211896	0	5.0599e-05	0.00345544	0.00938786	0.00747994				0.0565971							0.0020236								0.00169897		0.0106788	0.00437339	0.00260989			0.00496166
	Motif 4	0.0200788			0.0169803	0.000103979	0.00656916	5.0599e-05	0	0.0424079		0.000183932	0.0645279	0.00045098	0.00638181		0.0212179	0.00288433		0.0186449		0.0470099	1.3127e-07		0.00870946	0.073759			0.0780885		0.0133257		0.0657154	0.00118444		0.000590832		0.00338627	0.00408972
HOMER	Motif 1					0.000815793	0.000853866			0.000100476	1.3544e-05	0.00313427	2.82474e-05	0.0486043		0.0149261	0.0269223	1.89604e-05	5.02429e-07				2.56331e-07	0		1.0822e-05	0.0231739	0.000274478	0.00230103	0.0564825			1.35072e-05	0.000451589	0.00173297	0.0115635	0.0159982
	Motif 2					0.000303938	0.0011381		0.00870946	0.00130725	0.000186194	0.0036474	1.8027e-05	0.0434915	0.010492	0.0176958	0.00165648	0.000391802	7.38318e-08				0.0106833	7.99289e-07	0	0.000137698		0.000481907				6.32995e-32	0.000256589
	Motif 3					0.00863693	0.0182028		0.073759		0.0137716	0.0432516	0.00420546				0.00397986						0.000454433	8.59418e-05	3.6453e-07	0	0.00135183	0.00137125	0.00419344	0.00649295			8.57549e-05	0.00153513	0.00298198	0.0234016
	Motif 4						0.0252812										0.0316918		0.000956527				0.0295198		0.000215568		0	0.0478433	0.00230103	0.0127094	0.00504718					0.00161969
	Motif 5					0.0108077				0.0254292		0.104879	0.00242649			0.0358645	0.0389305	0.0156481			0.000126652	0.00182147	0.0875425	0.0011402	0.000504658	0.00239511	3.16557e-26	0					0.000150181
	Motif 6					0.0611883			0.0780885	0.0185489			0.0583899			0.0657407	0.0179712					0.00217761	5.55829e-16	0.0129448			0.00388466		0				0.00830612	0.0102157	0.0157682	0.0227729	0.0272314
	Motif 7	0.0212653				0.129252					0.0712662							0.0187271					1.60855e-08			0.00445033		0.035595		0			0.0226692
	Motif 8				0.0327261			0.00169897	0.0133257	0.0192893	0.391343				0.0124235				0.000627732		0.00708339		0.00610095				0.0061358				0		0.0197671
	Motif 9					0.0483456				0.029726	0.058131									0.00122173			0.0105018			0.0159059			0.0326638	0.0049884		0
	Motif 10	0.0559465				0.00139098	0.0022699	0.0106788	0.0657154		3.5227e-05	0.0514986		0.00071855			0.000109696	0.00896537	0.000483564	2.22197e-06		0.0269524	0.001399	3.13471e-05	0.00023763	2.21886e-05	0.00823688		0.00112626	0.0238211	0.0129149		0
MEME	Motif 1					2.37416e-10	2.53674e-06		0.000535089	0.000339142		0	0.00655898	0.000306405				5.47879e-10	0.00132439	0.00524946		0.0913152	0.00152996	0.00313427	0.0036474	0.0432516		0.104879					0.0514986	8.70769e-08	0.00149678		8.17016e-09		7.26578e-07
	Motif 2	0.0540111				0.00239788	4.09945e-05			0.00340756	0.0516272	0.000186614	0		3.47915e-33	0.000918844	1.03842e-22	2.6083e-06	1.17448e-08		0.000744768		0.0264731	2.82474e-05	1.8027e-05	0.00420546		0.00242649	0.0583899					1.02651e-07	0.0114492	0.0574343	1.50068e-07	0.0315871	0.000627612
	Motif 3						5.24277e-05		0.0516988	0.00586646	0.150153	0.0023043		0		0.0127244		0.000162162	0.0390794			0.00729306	0.0930554	0.0486043	0.0434915								0.00071855	0.00750956	0.121787	0.0252933
	Motif 4					1.43921e-05	0.0268386		0.00131942			0.00529932	0.00498981	0.00830517	0	0.0466237	0.000934498	0.00537901		0.00494025	0.0310919		0.000399212		0.010492						0.0124235				0.00149678
	Motif 5									0.00149495	0.0121231				0.00833832	0		1.1739e-06	0.00588549			0.0199133	0.0146141	0.0149261	0.0176958			0.0358645	0.0657407								0.000627612
	Motif 6					0.00124943	0.0665592		0.0644303	0.0232477		0.00717645	0.00498981	0.0521836	0.00728934	0.00477469	0	0.00360919	0.042566			0.0244949	1.73903e-10	0.0269223	0.00165648	0.00397986	0.0316918	0.0389305	0.0179712				0.000109696
DESSO	Motif 1	0.000174491		0.0155197	1.96231e-07	2.12281e-09	0.00335133	0.00437339	0.00118444	0.000752545	0.000241578	8.70769e-08	1.02651e-07	0.00750956				0.000463708	2.81319e-08	9.52912e-05			0.00416778	0.000451589		0.00153513			0.0102157					0	0.00122919	0.00263904	8.11789e-13	0.00201703	0.00519862
	Motif 2	1.15776e-05				5.31607e-05		0.00260989		0.0113419	0.000429986	0.00149678	0.0114492	0.121787	0.00149678								0.0736182	0.00173297		0.00298198			0.0157682					0.00022091	0	0.000201033	7.74695e-05	0.000671563	0.000365314
	Motif 3				3.71658e-06		0.00620969		0.000590832	0.0258827	0.00497585		0.0574343	0.0252933				0.0575443		1.55448e-06			0.00182323	0.0115635		0.0234016	0.00161969		0.0227729							0	5.49081e-05	4.82739e-07
	Motif 4	0.0205037			0.0052222	0.0204029				0.324721	0.141861	8.17016e-09	1.50068e-07			0.000627612			0.00153757				0.0266333	0.0159982					0.0272314					0.00022091		1.46821e-06	0	0.000337453
	Motif 5	0.0049957						0.00496166	0.00338627	0.380474			0.0315871										0.078605												7.21769e-08	4.26121e-06		0	6.81013e-07
	Motif 6				0.00218248	0.00639555	0.0130959		0.00408972			7.26578e-07	0.000627612					1.93205e-07					0.00210274											9.88152e-09			0.00104534		0
MEME-ChIP	Motif 1					1.93205e-07	2.97188e-08		0.00288433	0.00213233	0.000175755	5.47879e-10	2.6083e-06	0.000162162	0.00537901	1.1739e-06	0.00360919	0	0.0587106			0.00122919	0.036216	1.89604e-05	0.000391802			0.0156481		0.0187271			0.00896537	0.000463708		0.0575443			1.93205e-07
	Motif 2	7.65516e-05				0.000182758				0.0107947	0.00448926	0.00132439	1.17448e-08	0.0390794		0.00588549	0.042566	5.47321e-07	0	5.18225e-06	0.00750956		0.00072118	5.02429e-07	7.38318e-08		0.000956527				0.000627732		0.000483564	2.81319e-08			0.00153757
	Motif 3					0.00416243	0.102324		0.0186449	0.00106745	0.0462049	0.00524946			0.00494025			7.21769e-08		0	0.0088278	1.14552e-06	0.034882									0.00122173	2.22197e-06	9.52912e-05		1.55448e-06
	Motif 4					0.0211764				0.0082355			0.000744768		0.0310919				9.29749e-06	6.59802e-05	0		0.000935812					0.000126652			0.00708339
	Motif 5						0.000405092		0.0470099	0.0082355		0.0913152		0.00729306		0.0199133	0.0244949	4.68918e-05			3.6462e-05	0	0.00311198					0.00182147	0.00217761				0.0269524
CMF	Motif 1	0.0052222				0.0305001	0.0022259		0.0285663	0	1.19051e-16							0.00213233	0.0107947	0.00106745	0.0082355	0.0082355	0.000175755	0.000100476	0.00130725			0.0254292	0.0185489		0.0192893	0.029726		0.000752545	0.0113419	0.0258827	0.324721	0.380474
	Motif 2	0.000996146	0.011219			0.0190962	0.000209532			1.19051e-16	0							0.000175755	0.00448926	0.0462049			0.00448926	1.3544e-05	0.000186194	0.0137716				0.0712662	0.391343	0.058131	3.5227e-05	0.000241578	0.000429986	0.00497585	0.141861
deepRAM	Motif 1	0			0.00324634	0.0327419	1.35638e-05	0.0120416	0.0200788			0.0207644											6.61517e-06							0.0212653			0.0559465	0.000174491	1.15776e-05		0.0205037	0.0049957
	Motif 2																	0.0540111
	Motif 3
	Motif 4
	Motif 5		0
	Motif 6			0																														0.0155197
	Motif 7
	Motif 8
	Motif 9
	Motif 10	0.00260863			0			0.00292032	0.0169803			0.0227463					0.0300738														0.0327261			1.96231e-07		3.71658e-06	0.0052222		0.00218248
PTF-Vāc	Motif 1	6.61517e-06				5.40456e-07												5.24277e-05					0	2.56331e-07	0.0106833	0.000454433	0.0295198	0.0875425	5.55829e-16	1.60855e-08	0.00610095	0.0105018	0.001399	0.00416778	0.0736182	0.00182323	0.0266333	0.078605	0.00210274

### Sheet: Sheet3
		Group of statistical significant (TOMTOM p-value) motifs among different software tools
	TF-MoDISco	HOMER	MEME	DESSO	MEME-ChIP	CMF	deepRAM	PTF-Vāc
Group 1	Y	Y	Y	Y	Y	Y	N	Y
Group 2	Y	Y	Y	Y	N	Y	Y	Y
Group 3	N	Y	N	N	N	N	N	Y
Group 4	Y	N	N	Y	N	N	N	N
Group 5	Y	Y	Y	Y	Y	Y	N	Y
